# Comparative RNA-Seq Analyses of *Drosophila* Plasmatocytes Reveal Gene Specific Signatures In Response To Clean Injury And Septic Injury

**DOI:** 10.1101/2020.04.16.044313

**Authors:** Elodie Ramond, Jan Paul Dudzic, Bruno Lemaitre

## Abstract

*Drosophila melanogaster*’s blood cells (hemocytes) play essential roles in wound healing and are involved in clearing microbial infections. Here, we report the transcriptional changes of larval plasmatocytes after clean injury or infection with the Gram-negative bacterium *Escherichia coli* or the Gram-positive bacterium *Staphylococcus aureus* compared to hemocytes recovered from unchallenged larvae via RNA-Sequencing. This study reveals 676 differentially expressed genes (DEGs) in hemocytes from clean injury samples compared to unchallenged samples, and 235 and 184 DEGs in *E. coli* and *S. aureus* samples respectively compared to clean injury samples. The clean injury samples showed enriched DEGs for immunity, clotting, cytoskeleton, cell migration, hemocyte differentiation, and indicated a metabolic reprogramming to aerobic glycolysis, a well-defined metabolic adaptation observed in mammalian macrophages. Microbial infections trigger significant transcription of immune genes, with significant differences between the *E. coli* and *S. aureus* samples suggesting that hemocytes have the ability to engage various programs upon infection. Collectively, our data bring new insights on *Drosophila* hemocyte function and open the route to post-genomic functional analysis of the cellular immune response.
