## Supplementary material for "Comparative RNA-Seq Analyses of *Drosophila* Plasmatocytes Reveal Gene Specific Signatures In Response To Clean Injury And Septic Injury": Sup File S6 Ramond, Dudzic and Lemaitre

### Sheet: Sheet1
CG	Full name	Gene	FBgn	FC	logFC	logCPM	Pvalue	FDR
CG33306	-	CG33306	FBgn0053306	11.0551	3.46664	3.02012	5.2463e-12	3.97932e-08
-	-	CR40621	FBgn0085757	10.0366	3.3272	2.7518	3.8661e-09	7.3311e-06
CG9568	-	CG9568	FBgn0032087	8.56816	3.09899	3.34405	0.00123131	0.0885201
CG7298	-	CG7298	FBgn0036948	7.57338	2.92094	3.11666	0.0435831	0.594367
-	-	CR41607	FBgn0085817	7.40697	2.88888	3.39227	3.0351e-07	0.000328875
CG11912	-	CG11912	FBgn0031248	7.31278	2.87042	2.59149	0.000970175	0.0817642
CG8175	Metchnikowin	Mtk	FBgn0014865	7.30619	2.86912	7.95597	2.62678e-05	0.00905642
CG8628	Acyl-CoA binding protein 3	Acbp3	FBgn0250836	6.89901	2.78639	2.91529	0.00796763	0.262579
CG31901	Mucin related 29B	Mur29B	FBgn0051901	5.85449	2.54954	2.85746	0.0147496	0.365
CR40596	28S ribosomal RNA pseudogene:CR40596	28SrRNA-Psi:CR40596	FBgn0085753	5.46729	2.45083	5.18951	3.67527e-05	0.0103248
CG5506	-	CG5506	FBgn0036766	5.36479	2.42352	3.28739	0.0105135	0.310726
CG10794	Diptericin B	DptB	FBgn0034407	4.96559	2.31196	6.65104	2.94813e-05	0.00931732
CG45045	-	CG45045	FBgn0266405	4.95339	2.30842	4.91374	2.88834e-05	0.00931732
CR33682	Ribonuclease MRP RNA	RNaseMRP:RNA	FBgn0065098	4.91126	2.29609	3.03081	0.000455794	0.0540188
CG8693	Maltase A4	Mal-A4	FBgn0033294	4.59068	2.19871	2.32758	0.00114017	0.0885201
CG9496	Tetraspanin 29Fb	Tsp29Fb	FBgn0032075	4.53495	2.18109	2.4908	0.0026895	0.145636
CR45851	28S ribosomal RNA pseudogene:CR45851	28SrRNA-Psi:CR45851	FBgn0267511	4.27018	2.0943	3.54775	7.34628e-05	0.0176989
CG44008	-	CG44008	FBgn0264750	4.26575	2.0928	2.72529	0.000754849	0.0726489
CR45859	28S ribosomal RNA pseudogene:CR45859	28SrRNA-Psi:CR45859	FBgn0267519	4.25852	2.09035	2.76519	7.6732e-05	0.0176989
CG10910	-	CG10910	FBgn0034289	4.21469	2.07542	2.8271	0.013267	0.345809
CG31198	-	CG31198	FBgn0051198	4.17373	2.06134	4.64271	0.0367122	0.560286
CG1365	Cecropin A1	CecA1	FBgn0000276	4.04032	2.01447	5.69148	0.0038463	0.177891
CR41602	18S ribosomal RNA pseudogene:CR41602	18SrRNA-Psi:CR41602	FBgn0085813	4.02925	2.01051	3.38869	0.00137352	0.0955791
CG43236	-	CG43236	FBgn0262881	3.93659	1.97695	9.60826	0.0025411	0.143838
CG9540	Antigen 5-related 2	Ag5r2	FBgn0020508	3.92794	1.97377	4.4269	0.0106556	0.31073
CR43432	long non-coding RNA:CR43432	lncRNA:CR43432	FBgn0263380	3.90688	1.96602	2.80549	0.0230584	0.44731
CG11909	target of brain insulin	tobi	FBgn0261575	3.89427	1.96135	2.64152	0.0337887	0.53729
-	-	CR41590	FBgn0085807	3.8942	1.96133	3.76211	0.000112323	0.0212993
-	-	CR40712	FBgn0085768	3.86143	1.94913	3.85449	0.000106913	0.0212993
CG34086	mitochondrial NADH-ubiquinone oxidoreductase chain 4L	mt:ND4L	FBgn0013683	3.70857	1.89086	2.67332	0.0416312	0.585058
CG10912	-	CG10912	FBgn0034296	3.64468	1.86579	3.51835	0.0149359	0.367362
CG31004	mesh	mesh	FBgn0051004	3.4654	1.79302	2.31212	0.0132183	0.345727
-	-	CR40640	FBgn0085759	3.44958	1.78642	4.52618	0.00307451	0.155468
CG14902	Death executioner caspase related to Apopain/Yama	Decay	FBgn0028381	3.44817	1.78583	2.51809	0.00620806	0.224229
-	-	CR40642	FBgn0085761	3.38269	1.75817	2.58087	0.000589226	0.061223
CG1367	Cecropin A2	CecA2	FBgn0000277	3.32816	1.73473	5.59562	0.00895998	0.275148
CG7381	-	CG7381	FBgn0038098	3.25735	1.7037	2.53537	0.00132562	0.0939701
CG12057	-	CG12057	FBgn0030098	3.17971	1.6689	2.88955	0.0402962	0.582218
CG32185	elevated during infection	edin	FBgn0052185	3.16727	1.66324	4.95291	0.00332463	0.162104
CG9434	Frost	Fst	FBgn0037724	2.99016	1.58022	4.43113	0.0347685	0.543751
CG10232	-	CG10232	FBgn0039108	2.98107	1.57583	3.52074	0.0461502	0.609842
CG43175	-	CG43175	FBgn0262794	2.91633	1.54416	6.12808	0.000300059	0.0406419
CG1840	-	CG1840	FBgn0030351	2.87514	1.52363	2.52549	0.00580958	0.216188
-	-	CR41544	FBgn0085799	2.78231	1.47628	4.98693	0.00825435	0.265293
CG15922	-	CG15922	FBgn0040575	2.74704	1.45788	3.18106	0.0120147	0.330186
CG10146	Attacin-A	AttA	FBgn0012042	2.74216	1.45531	2.51163	0.00734166	0.25245
CG7629	Attacin-D	AttD	FBgn0038530	2.71554	1.44124	8.56914	0.00155363	0.103371
CG2930	-	CG2930	FBgn0028491	2.70334	1.43474	2.88574	0.00799681	0.262579
CG16704	-	CG16704	FBgn0031558	2.68358	1.42416	2.69034	0.00265008	0.145636
CG16844	Bomanin Short 3	BomS3	FBgn0040736	2.67395	1.41897	2.76652	0.00707429	0.24614
CG7620	lethal (3) 87Df	l(3)87Df	FBgn0002354	2.6656	1.41446	3.49816	0.00164157	0.108272
-	-	CR40959	FBgn0085777	2.63849	1.39971	3.95319	0.00596604	0.219672
CG9855	-	CG9855	FBgn0037242	2.55109	1.35111	2.42455	0.00284677	0.145636
CG18557	-	CG18557	FBgn0031470	2.55089	1.351	5.85641	0.020128	0.424085
CG43103	-	CG43103	FBgn0262563	2.52785	1.33791	2.43997	0.0055067	0.208842
CG1373	Cecropin C	CecC	FBgn0000279	2.5182	1.33239	9.19932	0.0181767	0.399992
CG33774	-	CG33774	FBgn0053774	2.48805	1.31501	4.12419	0.00419261	0.18382
CG17931	-	CG17931	FBgn0038421	2.45628	1.29647	3.60996	0.0082395	0.265293
CG32368	-	CG32368	FBgn0052368	2.44691	1.29096	4.86522	0.0168807	0.385664
CG3050	Cyp6d5	Cyp6d5	FBgn0038194	2.42129	1.27578	2.30462	0.0352901	0.550773
CG34147	mitochondrial ribosomal protein L34	mRpL34	FBgn0083983	2.41089	1.26957	2.34678	0.0336521	0.536855
CG7637	-	CG7637	FBgn0033548	2.39566	1.26042	3.12057	0.0156535	0.37337
CG33458	-	CG33458	FBgn0053458	2.39508	1.26007	3.77291	0.017353	0.387126
CG3997	Ribosomal protein L39	RpL39	FBgn0023170	2.34219	1.22786	9.64579	0.0106482	0.31073
CG44402	yin	yin	FBgn0265575	2.33069	1.22076	4.27545	0.00882928	0.273632
CG4743	-	CG4743	FBgn0039357	2.18576	1.12814	4.10933	0.0144045	0.359401
CG8342	Kazal-type protease inhibitor m1	Kaz-m1	FBgn0002578	2.17294	1.11965	2.56256	0.0491095	0.62603
CG32854	mitochondrial ribosomal protein S21	mRpS21	FBgn0044511	2.16259	1.11276	3.4897	0.0163714	0.382718
CG12253	-	CG12253	FBgn0026148	2.15571	1.10816	2.41308	0.0227982	0.446377
CG7434	Ribosomal protein L22	RpL22	FBgn0015288	2.15383	1.10691	6.14258	0.0346262	0.542644
CG5827	Ribosomal protein L37A	RpL37A	FBgn0261608	2.14164	1.09872	8.87826	0.0354985	0.551754
CG32069	-	CG32069	FBgn0052069	2.11081	1.0778	4.42697	0.02319	0.447573
CG33225	-	CG33225	FBgn0053225	2.1081	1.07594	4.50422	0.0121319	0.331399
CG9628	-	CG9628	FBgn0036433	2.09174	1.06471	3.35876	0.0365006	0.560286
CR43242	long non-coding RNA:CR43242	lncRNA:CR43242	FBgn0262887	2.08614	1.06084	2.3788	0.0152437	0.368227
CG33459	-	CG33459	FBgn0053459	2.08151	1.05763	5.58568	0.00657114	0.233723
CG3450	ubiquitin like	ubl	FBgn0022224	2.08134	1.05751	4.8838	0.0329	0.532677
CG14777	-	CG14777	FBgn0026872	2.07286	1.05162	3.81915	0.0150141	0.367362
CG15016	mitochondrial ribosomal protein S6	mRpS6	FBgn0035534	2.07079	1.05018	3.59045	0.0223911	0.44258
CG14704	Peptidoglycan recognition protein LB	PGRP-LB	FBgn0037906	2.06963	1.04937	3.62059	0.0412925	0.585058
CG33462	-	CG33462	FBgn0053462	2.06821	1.04838	6.26782	0.0366961	0.560286
CG4918	Ribosomal protein LP2	RpLP2	FBgn0003274	2.05374	1.03825	10.1915	0.0288931	0.503098
CG31229	-	CG31229	FBgn0051229	2.04919	1.03506	4.48106	0.00932101	0.284039
CG6976	Myosin 28B1	Myo28B1	FBgn0040299	2.03484	1.02492	2.60164	0.0166263	0.382718
CG11727	Ecotropic viral integration site 5	Evi5	FBgn0262740	-2.00269	-1.00194	4.42863	0.0170153	0.385998
CG42783	atypical protein kinase C	aPKC	FBgn0261854	-2.00795	-1.00573	5.86027	0.00788075	0.262173
CG9932	-	CG9932	FBgn0262160	-2.01425	-1.01024	5.92384	0.0384013	0.568894
CG5313	Replication factor C subunit 3	RfC3	FBgn0032244	-2.01631	-1.01172	3.67974	0.0189778	0.408988
CG5723	Tenascin major	Ten-m	FBgn0004449	-2.02214	-1.01588	9.07167	0.00822009	0.265293
CG3811	Organic anion transporting polypeptide 30B	Oatp30B	FBgn0032123	-2.02386	-1.01711	2.9377	0.0341852	0.541321
			FBgn0058178	-2.02491	-1.01786	5.70657	0.01898	0.408988
CG42610	Formin homology 2 domain containing	Fhos	FBgn0266084	-2.02736	-1.01961	2.74416	0.0194564	0.414579
CG42238	-	CG42238	FBgn0250867	-2.03739	-1.02672	2.60133	0.0442438	0.598198
CG31048	sponge	spg	FBgn0264324	-2.04165	-1.02973	3.93009	0.0116027	0.324514
CG11387	cut	ct	FBgn0004198	-2.04314	-1.03079	6.08802	0.041657	0.585058
CG6392	CENP-meta	cmet	FBgn0040232	-2.04335	-1.03094	4.14906	0.0444058	0.598789
CG7832	lethal (3) L1231	l(3)L1231	FBgn0086686	-2.04808	-1.03427	6.59353	0.0136475	0.350902
CG1210	Phosphoinositide-dependent kinase 1	Pdk1	FBgn0020386	-2.05201	-1.03704	6.097	0.00740859	0.25245
CG13109	taiman	tai	FBgn0041092	-2.05397	-1.03842	4.62617	0.0292473	0.504864
CG6945	stepping stone	sstn	FBgn0036476	-2.05524	-1.0393	3.62113	0.0116372	0.324514
CG31998	-	CG31998	FBgn0051998	-2.06479	-1.04599	6.24596	0.00954862	0.287406
CG7734	schnurri	shn	FBgn0003396	-2.0678	-1.0481	5.7805	0.0278353	0.497885
CG42674	-	CG42674	FBgn0261556	-2.06856	-1.04863	6.4819	0.00533545	0.204098
CG7450	Cyclic-AMP response element binding protein A	CrebA	FBgn0004396	-2.06966	-1.04939	5.36616	0.0117135	0.324978
CG42699	-	CG42699	FBgn0261610	-2.08067	-1.05705	2.4881	0.042786	0.592211
CG5212	Pellino	Pli	FBgn0025574	-2.0809	-1.05721	5.97156	0.00573271	0.216188
CG42396	wech	wech	FBgn0259745	-2.08229	-1.05817	4.28295	0.0268748	0.491555
CG4466	Heat shock protein 27	Hsp27	FBgn0001226	-2.08498	-1.06003	8.79095	0.0323574	0.528945
CG10971	Huntingtin interacting protein 1	Hip1	FBgn0036309	-2.08888	-1.06273	5.92691	0.00643279	0.230154
CG3620	no receptor potential A	norpA	FBgn0262738	-2.09294	-1.06553	5.96758	0.00838258	0.267151
			FBgn0015806	-2.09294	-1.06553	6.86807	0.0042764	0.185351
CG33473	luna	luna	FBgn0040765	-2.10394	-1.07309	5.81	0.00464622	0.192116
			FBgn0010575	-2.10559	-1.07423	4.29247	0.00659416	0.233723
CG6821	Larval serum protein 1 gamma	Lsp1gamma	FBgn0002564	-2.11164	-1.07837	8.15507	0.0268899	0.491555
CG7778	-	CG7778	FBgn0032025	-2.1135	-1.07963	3.78933	0.0386115	0.570893
CG11486	Poly(A) specific ribonuclease subunit PAN3	PAN3	FBgn0035397	-2.1147	-1.08045	5.59667	0.00584292	0.216188
CG32296	Myocardin-related transcription factor	Mrtf	FBgn0052296	-2.11695	-1.08199	3.87944	0.00837223	0.267151
CG3249	spoonbill	spoon	FBgn0263987	-2.12195	-1.08539	6.86558	0.00671464	0.236886
CG9425	Helicase with zinc finger	Helz	FBgn0036451	-2.12621	-1.08829	7.21266	0.013556	0.349734
CG31666	Chronologically inappropriate morphogenesis	chinmo	FBgn0086758	-2.12945	-1.09048	6.19062	0.0404521	0.582218
			FBgn0262735	-2.13017	-1.09097	7.07052	0.00582887	0.216188
CG13917	-	CG13917	FBgn0035237	-2.13202	-1.09222	4.48636	0.00466042	0.192116
CG4322	moody	moody	FBgn0025631	-2.14171	-1.09876	2.83518	0.0228206	0.446377
CG2368	pipsqueak	psq	FBgn0263102	-2.14198	-1.09894	5.67007	0.00806039	0.263526
CG12212	pebbled	peb	FBgn0003053	-2.14738	-1.10258	3.49428	0.0430775	0.594367
CG31641	stathmin	stai	FBgn0266521	-2.14995	-1.1043	3.87966	0.0289775	0.503098
CG5953	-	CG5953	FBgn0032587	-2.1624	-1.11263	5.36722	0.00404745	0.181656
CG31605	Basigin	Bsg	FBgn0261822	-2.16375	-1.11353	7.9807	0.0124035	0.333618
CG2252	female sterile (1) homeotic	fs(1)h	FBgn0004656	-2.16437	-1.11395	6.41165	0.0079181	0.262265
CG43799	-	CG43799	FBgn0264343	-2.1699	-1.11763	5.58673	0.0205583	0.427563
CG32575	hangover	hang	FBgn0026575	-2.17253	-1.11938	5.80907	0.0093244	0.284039
CG5001	-	CG5001	FBgn0031322	-2.17565	-1.12145	2.33168	0.0195662	0.414579
CG43122	capicua	cic	FBgn0262582	-2.19169	-1.13205	6.25694	0.0032734	0.161327
CG45050	-	CG45050	FBgn0266410	-2.21554	-1.14766	7.95042	0.00247697	0.141945
CG4609	failed axon connections	fax	FBgn0014163	-2.21696	-1.14859	9.81512	0.0214999	0.437946
CG3421	Rho GTPase activating protein at 93B	RhoGAP93B	FBgn0038853	-2.21723	-1.14876	5.24636	0.00509839	0.202467
CG13743	-	CG13743	FBgn0033368	-2.22103	-1.15123	5.5038	0.0236097	0.453366
			FBgn0013984	-2.23335	-1.15921	3.76507	0.0117395	0.324978
CG11505	La-related protein 4B	Larp4B	FBgn0035424	-2.23717	-1.16167	6.56483	0.00327546	0.161327
CG10377	Heterogeneous nuclear ribonucleoprotein at 27C	Hrb27C	FBgn0004838	-2.24074	-1.16398	9.22055	0.00286088	0.145636
CG33558	missing-in-metastasis	mim	FBgn0053558	-2.24476	-1.16656	3.67346	0.0216093	0.437946
CG17090	Homeodomain interacting protein kinase	Hipk	FBgn0035142	-2.24774	-1.16848	6.22255	0.00187923	0.117801
CG8620	-	CG8620	FBgn0040837	-2.25512	-1.1732	5.33113	0.0283138	0.497885
			FBgn0000210	-2.25995	-1.17629	6.58542	0.0137801	0.353114
CG11360	-	CG11360	FBgn0039920	-2.26418	-1.17899	5.03672	0.014988	0.367362
CG30463	Polypeptide N-Acetylgalactosaminyltransferase 9	Pgant9	FBgn0050463	-2.26561	-1.1799	4.93222	0.00438979	0.186014
CG5671	Phosphatase and tensin homolog	Pten	FBgn0026379	-2.27301	-1.1846	5.06382	0.011605	0.324514
CG7398	Transportin	Tnpo	FBgn0024921	-2.27617	-1.18661	6.30734	0.00283779	0.145636
CG33956	kayak	kay	FBgn0001297	-2.28412	-1.19164	7.62248	0.00508211	0.202467
CG7187	Sequence-specific single-stranded DNA-binding protein	Ssdp	FBgn0011481	-2.28433	-1.19177	4.84528	0.0225242	0.443756
CG7850	puckered	puc	FBgn0243512	-2.28917	-1.19483	6.5552	0.00822129	0.265293
CG5099	musashi	msi	FBgn0011666	-2.29264	-1.19701	5.7169	0.00196527	0.120214
CG4408	-	CG4408	FBgn0039073	-2.29894	-1.20097	3.46278	0.0433347	0.594367
CG7147	kuzbanian	kuz	FBgn0259984	-2.30171	-1.2027	7.37202	0.00281346	0.145636
CG14073	-	CG14073	FBgn0036814	-2.31298	-1.20976	5.34339	0.00277254	0.145636
CG14080	Mitogen-activated protein kinase phosphatase 3	Mkp3	FBgn0036844	-2.31612	-1.21171	3.30473	0.00392389	0.179293
CG4059	ftz transcription factor 1	ftz-f1	FBgn0001078	-2.3173	-1.21245	3.37396	0.00617897	0.224229
CG6671	Argonaute-1	AGO1	FBgn0262739	-2.3374	-1.22491	6.73705	0.00150309	0.101794
CG10777	maheshvara	mahe	FBgn0029979	-2.33842	-1.22553	5.4074	0.00168036	0.109244
CG8865	Ral guanine nucleotide dissociation stimulator-like	Rgl	FBgn0026376	-2.33909	-1.22595	5.29818	0.00269095	0.145636
CG4620	unkempt	unk	FBgn0004395	-2.34658	-1.23056	4.88279	0.00338215	0.162364
CR45102	long non-coding RNA:CR45102	lncRNA:CR45102	FBgn0266549	-2.36184	-1.23991	3.75624	0.0418064	0.585058
CG5227	sidekick	sdk	FBgn0021764	-2.372	-1.24611	3.87119	0.0122883	0.333618
CR43493	long non-coding RNA:CR43493	lncRNA:CR43493	FBgn0263504	-2.3835	-1.25308	2.80442	0.0140682	0.35451
CG14023	Nuclear receptor coactivator 6	Ncoa6	FBgn0031698	-2.39194	-1.25818	5.28791	0.0107695	0.31178
			FBgn0261548	-2.39371	-1.25925	5.1651	0.00217162	0.129699
CG8146	Suppressor of Cytokine Signaling at 16D	Socs16D	FBgn0030869	-2.39723	-1.26137	4.48495	0.00498968	0.202253
CG9674	-	CG9674	FBgn0036663	-2.41202	-1.27024	3.70329	0.0229088	0.446692
CG3936	Notch	N	FBgn0004647	-2.4191	-1.27447	5.21529	0.00113853	0.0885201
CG11798	charlatan	chn	FBgn0015371	-2.42571	-1.27841	5.14836	0.0121462	0.331399
CG5055	bazooka	baz	FBgn0000163	-2.42596	-1.27855	4.46979	0.00232515	0.137783
CG2621	shaggy	sgg	FBgn0003371	-2.44455	-1.28957	7.42772	0.00182067	0.115082
CG42788	-	CG42788	FBgn0261859	-2.44653	-1.29073	4.54221	0.0106461	0.31073
CG42338	Tenascin accessory	Ten-a	FBgn0267001	-2.45127	-1.29353	2.75073	0.00735825	0.25245
CG11873	-	CG11873	FBgn0039633	-2.45928	-1.29824	4.63978	0.00116398	0.0885201
CG4993	PRL-1 phosphatase	PRL-1	FBgn0024734	-2.47188	-1.30561	7.36204	0.00121249	0.0885201
CG42327	-	CG42327	FBgn0259227	-2.47709	-1.30864	2.49198	0.0342568	0.541321
CG33978	-	CG33978	FBgn0053978	-2.55917	-1.35567	3.43067	0.0140028	0.35451
CG6064	CREB-regulated transcription coactivator	Crtc	FBgn0036746	-2.56107	-1.35675	5.02723	0.00102692	0.0846655
CG15532	headcase	hdc	FBgn0010113	-2.56681	-1.35998	5.18153	0.000793211	0.0726489
CG17759	G protein alpha q subunit	Galphaq	FBgn0004435	-2.57388	-1.36395	5.52489	0.00123706	0.0885201
CG32369	-	CG32369	FBgn0052369	-2.57566	-1.36494	5.42778	0.00752192	0.25245
CG32498	dunce	dnc	FBgn0000479	-2.58444	-1.36985	2.90114	0.0172349	0.385998
CG17604	crossover suppressor on 3 of Gowen	c(3)G	FBgn0000246	-2.58446	-1.36986	2.56489	0.00418007	0.18382
CG14446	detonator	dtn	FBgn0262730	-2.59247	-1.37433	3.94137	0.00468918	0.192256
CG8127	Ecdysone-induced protein 75B	Eip75B	FBgn0000568	-2.59459	-1.37551	4.42617	0.00100147	0.0834744
CG3905	Suppressor of zeste 2	Su(z)2	FBgn0265623	-2.62789	-1.39391	3.35104	0.000794972	0.0726489
CG11347	Diabetes and obesity regulated	DOR	FBgn0035542	-2.6479	-1.40485	2.60388	0.0319882	0.525174
CG7152	Syntrophin-like 1	Syn1	FBgn0037130	-2.6623	-1.41267	2.79446	0.0298439	0.509684
CG18497	split ends	spen	FBgn0016977	-2.66507	-1.41418	6.90123	0.00605125	0.220902
CG2204	G protein alpha o subunit	Galphao	FBgn0001122	-2.67806	-1.42119	6.21815	0.000405644	0.0488382
CG18009	TATA box binding protein-related factor 2	Trf2	FBgn0261793	-2.69779	-1.43178	6.70523	0.00507903	0.202467
CG7015	Upstream of N-ras	Unr	FBgn0263352	-2.71575	-1.44135	6.71979	0.000783077	0.0726489
CG32597	lethal (1) G0469	l(1)G0469	FBgn0040153	-2.72766	-1.44766	3.81058	0.0161403	0.380199
CG42551	La related protein	larp	FBgn0261618	-2.74143	-1.45493	6.36601	0.000954385	0.0817642
CG9623	inflated	if	FBgn0001250	-2.76369	-1.46659	2.42441	0.0178496	0.396121
CG16886	-	Vajk1	FBgn0028938	-2.765	-1.46728	4.1636	0.00369938	0.173209
CG7958	tonalli	tna	FBgn0026160	-2.76783	-1.46875	5.35971	0.00256898	0.144338
CG18146	Nimrod C2	NimC2	FBgn0028939	-2.78107	-1.47564	3.91082	0.0165081	0.382718
CG13624	Repressed by TOR	REPTOR	FBgn0039209	-2.83151	-1.50157	4.69584	0.000554055	0.0600358
CG17888	PAR-domain protein 1	Pdp1	FBgn0016694	-2.84706	-1.50947	5.28802	0.000580191	0.0611215
CG4070	Tis11 zinc finger protein	Tis11	FBgn0011837	-2.84761	-1.50975	7.47503	0.000387105	0.0473579
CG33197	muscleblind	mbl	FBgn0265487	-2.85353	-1.51275	5.04427	0.000660368	0.0667852
CG11138	Protein interacting with Ttk69 and Sin3A	Pits	FBgn0030400	-2.85746	-1.51473	4.74083	0.00110493	0.0885201
CG7892	nemo	nmo	FBgn0011817	-2.87445	-1.52329	3.96052	0.000383751	0.0473579
CG12199	kekkon 5	kek5	FBgn0031016	-2.90125	-1.53667	2.85388	0.000545064	0.0599175
CG10990	Programmed cell death 4	Pdcd4	FBgn0030520	-2.92971	-1.55076	6.292	0.000123573	0.0228611
CG12218	meiotic P26	mei-P26	FBgn0026206	-2.93587	-1.55379	5.15461	0.000749952	0.0726489
CG1412	Rho GTPase activating protein at 19D	RhoGAP19D	FBgn0031118	-2.97073	-1.57082	4.26563	0.00107559	0.0877239
CG4013	Smrter	Smr	FBgn0265523	-2.97341	-1.57212	4.8646	0.00240259	0.139112
CG34405	Na channel protein 60E	NaCP60E	FBgn0085434	-2.99282	-1.58151	3.68256	0.00053759	0.0599175
CG18743	Heat-shock-protein-70Ab	Hsp70Ab	FBgn0013276	-2.99808	-1.58404	5.26592	0.0267546	0.491555
CG34417	-	CG34417	FBgn0085446	-3.00243	-1.58613	5.24048	0.00122594	0.0885201
CG33087	LDL receptor protein 1	LRP1	FBgn0053087	-3.00369	-1.58673	2.68432	0.0178607	0.396121
CG7590	scylla	scyl	FBgn0041094	-3.0286	-1.59865	6.68841	0.000244202	0.0343013
CG3259	Intraflagellar transport 54	IFT54	FBgn0038221	-3.03426	-1.60135	3.24046	0.0058082	0.216188
CG2865	-	CG2865	FBgn0023526	-3.03653	-1.60242	4.55084	0.000146508	0.0264586
CG11405	Activating transcription factor 3	Atf3	FBgn0028550	-3.07211	-1.61923	5.59813	0.000175379	0.0290302
CG6489	Heat-shock-protein-70Bc	Hsp70Bc	FBgn0013279	-3.07502	-1.6206	6.22199	0.0210218	0.432115
CG6906	Carbonic anhydrase 2	CAH2	FBgn0027843	-3.13372	-1.64788	5.77887	0.0151714	0.368227
CG45477	maternal gene required for meiosis	mamo	FBgn0267033	-3.16631	-1.6628	4.47495	0.00117054	0.0885201
CG14961	-	CG14961	FBgn0035439	-3.17857	-1.66838	3.22248	0.0189616	0.408988
			FBgn0037636	-3.27935	-1.71341	9.0423	7.73734e-05	0.0176989
CG10798	Myc	Myc	FBgn0262656	-3.29141	-1.71871	5.51388	0.00387951	0.17834
CG34421	Sno oncogene	Snoo	FBgn0085450	-3.30248	-1.72355	2.89111	0.000238906	0.0341907
CG8337	Enhancer of split malpha, Bearded family member	E(spl)malpha-BFM	FBgn0002732	-3.4921	-1.80409	3.0183	0.0094948	0.286925
CG17838	Syncrip	Syp	FBgn0038826	-3.49603	-1.80572	7.81831	7.01377e-05	0.0176989
CG1921	sprouty	sty	FBgn0014388	-3.59382	-1.84552	7.63788	9.03218e-06	0.00360574
CG13316	Mnt	Mnt	FBgn0023215	-3.62617	-1.85845	5.09771	0.00402071	0.18153
CG4262	embryonic lethal abnormal vision	elav	FBgn0260400	-3.73252	-1.90015	2.35738	0.000347301	0.0444472
CG34360	Glucose transporter 4 enhancer factor	Glut4EF	FBgn0267336	-3.78929	-1.92193	6.58588	9.0588e-05	0.0196317
CG13194	pyramus	pyr	FBgn0033649	-3.8932	-1.96096	4.05191	0.000786935	0.0726489
CG32062	RNA-binding Fox protein 1	Rbfox1	FBgn0052062	-4.30484	-2.10596	2.3654	0.004651	0.192116
CG8663	nervana 3	nrv3	FBgn0032946	-5.5572	-2.47436	5.2563	7.38566e-07	0.000560202
CG34296	-	CG34296	FBgn0085325	-5.67776	-2.50532	5.25239	0.0172516	0.385998
