## Supplementary material for "Comparative RNA-Seq Analyses of *Drosophila* Plasmatocytes Reveal Gene Specific Signatures In Response To Clean Injury And Septic Injury": Sup File S7 Ramond, Dudzic and Lemaitre

### Sheet: Sheet1
CG	Full name	Gene	FBgn	FC	logFC	logCPM	Pvalue	FDR
-	-	CR41583	FBgn0085805	22.2462	4.47548	4.09581	3.66288e-08	4.76343e-05
-	-	CR40668	FBgn0085764	20.2071	4.33679	4.15471	9.09376e-07	0.000430646
CR45859	28S ribosomal RNA pseudogene:CR45859	28SrRNA-Psi:CR45859	FBgn0267519	17.0971	4.09568	5.0448	8.46024e-08	8.0129e-05
CR40741	28S ribosomal RNA pseudogene:CR40741	28SrRNA-Psi:CR40741	FBgn0085771	11.3768	3.50803	3.30814	2.3723e-07	0.000179749
-	-	CR41619	FBgn0085825	9.2453	3.20872	3.39175	0.000216541	0.0248596
-	-	CR40621	FBgn0085757	8.83811	3.14374	3.48665	5.32513e-05	0.0105584
-	-	CR40712	FBgn0085768	8.38335	3.06753	5.45496	0.000152783	0.0203094
-	-	CR41544	FBgn0085799	8.22848	3.04063	6.59648	1.02789e-05	0.00311533
CR41602	18S ribosomal RNA pseudogene:CR41602	18SrRNA-Psi:CR41602	FBgn0085813	7.83664	2.97024	5.25778	0.000897606	0.0581296
CR45851	28S ribosomal RNA pseudogene:CR45851	28SrRNA-Psi:CR45851	FBgn0267511	7.71836	2.94829	4.84347	5.63852e-05	0.0106218
-	-	CR40642	FBgn0085761	7.1178	2.83143	3.98782	6.40298e-05	0.0115513
CR40596	28S ribosomal RNA pseudogene:CR40596	28SrRNA-Psi:CR40596	FBgn0085753	6.92408	2.79162	5.82941	1.65694e-05	0.00473311
-	-	CR40766	FBgn0085773	6.87573	2.78151	3.39005	5.74756e-05	0.0106218
-	-	CR41607	FBgn0085817	6.34771	2.66624	4.04424	6.84091e-05	0.0120543
-	-	CR40959	FBgn0085777	5.63086	2.49336	5.36972	0.000507646	0.0427114
-	-	CR40640	FBgn0085759	4.99804	2.32136	5.24361	0.000123528	0.0179994
CR34096	mitochondrial small ribosomal RNA	mt:srRNA	FBgn0013688	4.32774	2.11361	5.89732	0.00013935	0.0191974
CR45845	ribosomal RNA primary transcript:CR45845	pre-rRNA:CR45845	FBgn0267505	4.32667	2.11326	2.87054	0.000244515	0.0272455
CG32185	elevated during infection	edin	FBgn0052185	3.9617	1.98612	5.1045	0.000275096	0.0293578
CG43236	-	CG43236	FBgn0262881	3.82653	1.93604	9.1381	6.89726e-07	0.000399899
CR43432	long non-coding RNA:CR43432	lncRNA:CR43432	FBgn0263380	3.77286	1.91566	2.75416	0.000414746	0.0408121
CR33682	Ribonuclease MRP RNA	RNaseMRP:RNA	FBgn0065098	3.70905	1.89105	2.51559	0.00391617	0.145455
CG8175	Metchnikowin	Mtk	FBgn0014865	3.56977	1.83583	6.65992	4.41915e-05	0.00904969
CG5321	-	CG5321	FBgn0030575	3.46835	1.79425	5.343	0.00274981	0.119059
CG1840	-	CG1840	FBgn0030351	3.35186	1.74496	2.59825	1.36268e-06	0.000573614
-	-	CR41590	FBgn0085807	3.32231	1.73219	4.05144	0.0130203	0.310236
CG16713	-	CG16713	FBgn0031560	3.17937	1.66874	4.70739	6.38661e-06	0.00210397
CG15922	-	CG15922	FBgn0040575	3.17203	1.6654	3.23469	0.000889853	0.0581243
CG4393	-	CG4393	FBgn0039075	3.08639	1.62592	2.66807	0.00827551	0.243037
CG45045	-	CG45045	FBgn0266405	3.07751	1.62176	4.22643	8.70617e-05	0.0137431
CR32205	hairpin RNA:CR32205	hpRNA:CR32205	FBgn0052205	3.02169	1.59536	2.64871	0.00273863	0.119059
CG4496	-	CG4496	FBgn0031894	2.98767	1.57902	2.8252	0.00067454	0.0496213
CR31400	Heat shock RNA omega	lncRNA:Hsromega	FBgn0001234	2.97779	1.57424	9.20187	0.0165436	0.358145
CG43103	-	CG43103	FBgn0262563	2.95714	1.5642	2.52557	0.000935715	0.0590826
CG7924	-	CG7924	FBgn0036416	2.80292	1.48693	2.47533	0.00274693	0.119059
CG32854	mitochondrial ribosomal protein S21	mRpS21	FBgn0044511	2.79869	1.48475	3.71497	0.00042297	0.0410877
CG32412	Glutaminyl cyclase	QC	FBgn0052412	2.79373	1.48219	4.39076	0.00768053	0.2373
CG4918	Ribosomal protein LP2	RpLP2	FBgn0003274	2.78041	1.4753	10.3832	0.000624229	0.0472979
			FBgn0085364	2.76154	1.46547	3.32762	0.0115368	0.287546
CG3997	Ribosomal protein L39	RpL39	FBgn0023170	2.71816	1.44263	9.65634	0.000102899	0.015872
CG32082	Insulin receptor substrate 53 kDa	IRSp53	FBgn0052082	2.71035	1.43848	2.36846	0.0114628	0.287546
CG7620	lethal (3) 87Df	l(3)87Df	FBgn0002354	2.70458	1.4354	3.52152	0.000273053	0.0293578
CG17776	-	CG17776	FBgn0040899	2.68841	1.42675	5.15514	0.00104153	0.0633702
CG7778	-	CG7778	FBgn0032025	2.67652	1.42036	5.20748	0.00360767	0.139466
CG32069	-	CG32069	FBgn0052069	2.67486	1.41946	4.66567	0.0010674	0.0636183
CG6281	Tissue inhibitor of metalloproteases	Timp	FBgn0025879	2.67437	1.4192	4.38797	0.00479062	0.169619
CG4319	reaper	rpr	FBgn0011706	2.59182	1.37397	3.43365	0.000732142	0.0518452
CG42768	Muscle-specific protein 300 kDa	Msp300	FBgn0261836	2.55033	1.35068	9.22663	2.50039e-05	0.00592059
CG11788	-	CG11788	FBgn0034495	2.51944	1.3331	2.77652	0.000458725	0.0413042
CG33774	-	CG33774	FBgn0053774	2.50668	1.32578	4.16257	0.00135007	0.0725494
CG10575	Bifunctional Phosphopantetheine adenylyltransferase - Dephospho-CoA kinase	Ppat-Dpck	FBgn0035632	2.50516	1.3249	2.31022	0.00203312	0.099387
CR43264	long non-coding RNA:CR43264	lncRNA:CR43264	FBgn0262945	2.49787	1.3207	2.60528	0.00376337	0.142575
CG13365	-	CG13365	FBgn0029529	2.4559	1.29625	3.23094	0.00382955	0.143646
			FBgn0263039	2.44226	1.28822	2.81004	0.000758692	0.0532279
CG7637	-	CG7637	FBgn0033548	2.43443	1.28358	3.06973	0.000598993	0.0461514
CG10391	Cyp310a1	Cyp310a1	FBgn0032693	2.426	1.27858	2.58296	0.00132252	0.0725494
CG13893	-	CG13893	FBgn0035146	2.41555	1.27235	3.14214	0.00166859	0.0865952
CG8453	Cyp6g1	Cyp6g1	FBgn0025454	2.40216	1.26433	2.39089	0.000513324	0.0427114
CG6196	TRAPP subunit 33	Trs33	FBgn0266722	2.39512	1.2601	3.47716	0.000933825	0.0590826
CG11686	-	CG11686	FBgn0040551	2.38953	1.25673	6.61886	0.000296868	0.0312412
CG42867	-	CG42867	FBgn0262141	2.3785	1.25005	5.59712	0.00131253	0.0725494
CR43626	long non-coding RNA:CR43626	lncRNA:CR43626	FBgn0263617	2.37441	1.24757	2.90887	0.00375022	0.142575
CG12143	Tetraspanin 42Ej	Tsp42Ej	FBgn0033132	2.3723	1.24628	2.383	0.00192547	0.0959824
CG3184	-	CG3184	FBgn0029892	2.37069	1.24531	2.87215	0.00466642	0.167817
CG3879	Multi drug resistance 49	Mdr49	FBgn0004512	2.35032	1.23286	4.19348	0.00112795	0.065742
CG13751	-	CG13751	FBgn0033340	2.34912	1.23212	6.76333	0.000463357	0.0413042
CG7160	Cuticular protein 78E	Cpr78E	FBgn0037114	2.34452	1.22929	2.31891	0.0497678	0.606255
CG3450	ubiquitin like	ubl	FBgn0022224	2.33436	1.22303	4.84583	0.00088858	0.0581243
CG7914	-	CG7914	FBgn0030995	2.32802	1.2191	3.21796	0.00559615	0.190144
CG14482	Ubiquinol-cytochrome c reductase 6.4 kDa subunit	UQCR-6.4	FBgn0034245	2.32777	1.21895	5.57595	0.00387537	0.144649
CG11899	-	CG11899	FBgn0014427	2.29614	1.19921	6.6216	0.00104544	0.0633702
CG15917	Growth-blocking peptide 1	Gbp1	FBgn0034199	2.2863	1.19301	3.38219	0.00686904	0.219606
CG31777	-	CG31777	FBgn0051777	2.25898	1.17567	8.0281	0.00122	0.0694256
CR43973	long non-coding RNA:CR43973	lncRNA:CR43973	FBgn0264704	2.2584	1.1753	2.70299	0.00925146	0.260589
CG4592	-	CG4592	FBgn0032162	2.2576	1.17479	4.7859	0.0103896	0.272549
CG8021	SRA stem-loop interacting RNA binding protein 2	SLIRP2	FBgn0037602	2.25644	1.17405	2.5879	0.00345975	0.136534
CG18067	-	CG18067	FBgn0034512	2.25272	1.17167	4.19157	0.000504499	0.0427114
CG31229	-	CG31229	FBgn0051229	2.24449	1.16639	4.59966	0.00134693	0.0725494
CG14777	-	CG14777	FBgn0026872	2.20457	1.1405	4.02592	0.0103422	0.272549
CG2525	Hus1-like	Hus1-like	FBgn0026417	2.20053	1.13785	4.54863	0.000462073	0.0413042
CR33940	hairpin RNA:CR33940	hpRNA:CR33940	FBgn0062928	2.19562	1.13463	6.78307	0.0224108	0.420854
CG10794	Diptericin B	DptB	FBgn0034407	2.19398	1.13355	5.6382	0.000522634	0.0427114
CG42500	-	CG42500	FBgn0260226	2.19196	1.13222	3.43181	0.00758576	0.236532
CG34250	-	CG34250	FBgn0085279	2.15622	1.1085	3.13642	0.00372289	0.142575
CR45593	long non-coding RNA:CR45593	lncRNA:CR45593	FBgn0267153	2.14622	1.10179	3.99413	0.00109822	0.0645056
CG5577	-	CG5577	FBgn0036759	2.13916	1.09704	2.81685	0.0100371	0.271992
CG4743	-	CG4743	FBgn0039357	2.12991	1.09079	4.12901	0.011724	0.291255
CG7584	Odorant-binding protein 99c	Obp99c	FBgn0039682	2.12984	1.09075	3.9093	0.00404524	0.14879
CG18557	-	CG18557	FBgn0031470	2.11126	1.07811	5.81154	0.0431283	0.567332
CG12237	-	CG12237	FBgn0031048	2.10513	1.07391	6.46818	0.017995	0.368361
CG33458	-	CG33458	FBgn0053458	2.10205	1.0718	3.62113	0.00302902	0.125029
CG8501	-	CG8501	FBgn0033724	2.09871	1.0695	11.6383	0.00393643	0.145494
CG16844	Bomanin Short 3	BomS3	FBgn0040736	2.08311	1.05874	2.47655	0.0250453	0.435249
CG14887	Dihydrofolate reductase	Dhfr	FBgn0004087	2.05418	1.03856	6.31529	0.0132293	0.31401
CG5417	Signal recognition particle protein 14	Srp14	FBgn0038808	2.0415	1.02963	5.44208	0.00330669	0.132513
CG14145	Biogenesis of lysosome-related organelles complex 1, subunit 2	Blos2	FBgn0036118	2.02956	1.02117	4.73042	0.00641367	0.209467
CG32808	-	CG32808	FBgn0052808	2.0289	1.0207	2.30071	0.0102824	0.272412
CG13608	mitochondrial ribosomal protein S24	mRpS24	FBgn0039159	2.02546	1.01825	3.90158	0.0101661	0.272412
CG10071	Ribosomal protein L29	RpL29	FBgn0016726	2.02047	1.01469	10.0399	0.00171595	0.0884474
CG17285	Fat body protein 1	Fbp1	FBgn0000639	2.01948	1.01398	7.40198	0.00741883	0.232501
CG12840	Tetraspanin 42El	Tsp42El	FBgn0033134	2.01569	1.01127	4.14636	0.00306501	0.125029
CG12242	Glutathione S transferase D5	GstD5	FBgn0010041	2.01542	1.01108	5.46708	0.00258791	0.116027
CG5413	Cellular Repressor of E1A-stimulated Genes	CREG	FBgn0025456	2.00235	1.00169	4.6007	0.0137004	0.31843
CG15117	-	CG15117	FBgn0034417	-2.0169	-1.01214	2.55973	0.0128178	0.307344
CG42708	Glutaminase	GLS	FBgn0261625	-2.02886	-1.02067	4.4192	0.048733	0.602465
CG4004	-	CG4004	FBgn0030418	-2.04806	-1.03426	3.83551	0.00471574	0.168543
CG8157	-	CG8157	FBgn0034010	-2.05021	-1.03577	6.04917	0.0080905	0.240399
CG11347	Diabetes and obesity regulated	DOR	FBgn0035542	-2.05142	-1.03663	2.65388	0.0162027	0.352781
CG30069	-	CG30069	FBgn0050069	-2.05673	-1.04035	2.44642	0.00965297	0.267914
CG17029	-	CG17029	FBgn0036551	-2.07858	-1.0556	4.3085	0.00237756	0.108523
CG4059	ftz transcription factor 1	ftz-f1	FBgn0001078	-2.07917	-1.05601	3.28861	0.00349277	0.137123
CG1395	string	stg	FBgn0003525	-2.08374	-1.05918	4.73818	0.0106033	0.275142
CG6477	Rho GTPase activating protein at 54D	RhoGAP54D	FBgn0034249	-2.10754	-1.07556	3.61614	0.00607845	0.200245
CG9641	-	CG9641	FBgn0031483	-2.11282	-1.07917	4.31288	0.0030692	0.125029
CG15879	-	CG15879	FBgn0035309	-2.11854	-1.08307	2.59544	0.0308779	0.48946
CG31247	tincar	tinc	FBgn0261649	-2.12051	-1.08441	2.37916	0.0276136	0.457623
CG42253	Na[+]-driven anion exchanger 1	Ndae1	FBgn0259111	-2.13924	-1.0971	4.12273	0.017008	0.361021
CG10241	Cytochrome P450-6a17	Cyp6a17	FBgn0015714	-2.16496	-1.11434	4.05696	0.0318665	0.493102
CG7720	-	CG7720	FBgn0038652	-2.17087	-1.11828	3.97189	0.0225117	0.420854
CG7152	Syntrophin-like 1	Syn1	FBgn0037130	-2.17737	-1.12259	2.7509	0.0125113	0.303841
CG7785	-	CG7785	FBgn0038564	-2.19234	-1.13247	2.73611	0.0342373	0.510896
CG4475	Imaginal disc growth factor 2	Idgf2	FBgn0020415	-2.19543	-1.1345	7.62252	0.0159373	0.349358
CG3510	Cyclin B	CycB	FBgn0000405	-2.21958	-1.15029	4.96527	0.00101268	0.0628941
CG5130	Zinc transporter 77C	ZnT77C	FBgn0037000	-2.24243	-1.16507	3.09954	0.0439756	0.573919
CG6006	-	CG6006	FBgn0063649	-2.24734	-1.16822	3.8856	0.0234107	0.425378
CG1258	pavarotti	pav	FBgn0011692	-2.29648	-1.19942	3.81494	0.00506588	0.178531
CG14527	Neprilysin-like 20	Nepl20	FBgn0039613	-2.30007	-1.20168	6.6162	0.0037848	0.142674
CG6392	CENP-meta	cmet	FBgn0040232	-2.31382	-1.21028	3.99686	0.00052232	0.0427114
CG32406	PVR adaptor protein	PVRAP	FBgn0052406	-2.35171	-1.23371	3.3698	0.0196877	0.385461
CG10245	Cyp6a20	Cyp6a20	FBgn0033980	-2.36292	-1.24057	2.72252	0.000655252	0.0490089
CG14961	-	CG14961	FBgn0035439	-2.37484	-1.24783	3.35644	0.0247392	0.431985
CG4829	-	CG4829	FBgn0030796	-2.38542	-1.25424	6.9264	0.000603008	0.0461514
CG30463	Polypeptide N-Acetylgalactosaminyltransferase 9	Pgant9	FBgn0050463	-2.38564	-1.25438	4.96412	0.000143018	0.0193508
CG11120	Mitotic spindle and nuclear protein	Mink	FBgn0039250	-2.4238	-1.27727	4.13872	0.000718962	0.0513922
CG42327	-	CG42327	FBgn0259227	-2.4286	-1.28013	2.59037	0.0032851	0.1324
CG6489	Heat-shock-protein-70Bc	Hsp70Bc	FBgn0013279	-2.43407	-1.28337	6.34537	0.0297862	0.478157
CG5695	jaguar	jar	FBgn0011225	-2.45983	-1.29856	4.72648	0.00107472	0.0636183
CG6127	Serrate	Ser	FBgn0004197	-2.49327	-1.31804	3.06621	0.00360037	0.139466
CG12512	-	CG12512	FBgn0031703	-2.49787	-1.3207	3.61983	0.00523327	0.181892
CG2264	magu	magu	FBgn0262169	-2.5139	-1.32993	2.87471	0.000586537	0.0458164
CG18446	Linking immunity and metabolism	Lime	FBgn0033458	-2.52189	-1.33451	2.5696	0.0300561	0.480454
CG18730	Amylase proximal	Amy-p	FBgn0000079	-2.57104	-1.36235	3.8425	0.0180364	0.368361
CG12212	pebbled	peb	FBgn0003053	-2.6218	-1.39056	3.515	0.00019732	0.0230015
CG15740	-	CG15740	FBgn0030340	-2.65279	-1.40751	3.16641	0.00827073	0.243037
CG5834	Hsp70Bbb	Hsp70Bbb	FBgn0051354	-2.69442	-1.42997	3.15461	0.0218798	0.416658
CG1112	alpha-Esterase-7	alpha-Est7	FBgn0015575	-2.74706	-1.45789	3.06067	0.0463181	0.58492
CG6644	UDP-glycosyltransferase family 35 member A1	Ugt35A1	FBgn0026315	-2.7991	-1.48496	3.79275	0.0101856	0.272412
CG33103	Papilin	Ppn	FBgn0003137	-2.80823	-1.48966	11.3131	0.00295359	0.12382
CG9338	-	CG9338	FBgn0032899	-2.8911	-1.53162	3.8575	0.00129172	0.0719661
CG6467	Jonah 65Aiv	Jon65Aiv	FBgn0250815	-3.05628	-1.61178	4.28581	0.00899479	0.256216
CG16886	-	Vajk1	FBgn0028938	-3.0664	-1.61654	4.17798	5.43456e-05	0.0105584
CG1753	Cystathionine beta-synthase	Cbs	FBgn0031148	-3.07092	-1.61867	2.55375	0.000197004	0.0230015
CG31320	HEAT repeat containing 2	HEATR2	FBgn0051320	-3.10515	-1.63467	2.54447	0.000824553	0.05604
CG3027	pyd3	pyd3	FBgn0037513	-3.20291	-1.67938	2.45063	0.00263786	0.116883
CG4019	Entomoglyceroporin 4	Eglp4	FBgn0034885	-3.25937	-1.70459	2.42918	0.000835756	0.05604
CG6875	abnormal spindle	asp	FBgn0000140	-3.36689	-1.75142	2.59276	7.01194e-05	0.0120749
CG9540	Antigen 5-related 2	Ag5r2	FBgn0020508	-3.49328	-1.80458	2.38787	0.0153778	0.341694
CG4394	TNF-receptor-associated factor-like	Traf-like	FBgn0030748	-3.7526	-1.90789	3.19142	0.00286737	0.123244
CG31641	stathmin	stai	FBgn0266521	-3.80225	-1.92686	3.73979	1.51924e-06	0.000597841
CG30283	-	CG30283	FBgn0260477	-3.9861	-1.99498	2.78303	0.0019125	0.0959668
CG13194	pyramus	pyr	FBgn0033649	-4.23	-2.08066	4.02044	0.00156322	0.0816863
CG10475	Jonah 65Ai	Jon65Ai	FBgn0035667	-4.4407	-2.15079	2.53113	9.07853e-06	0.00286617
CG8871	Jonah 25Biii	Jon25Biii	FBgn0031653	-4.54866	-2.18544	2.87946	0.000316345	0.0328349
CG10593	Angiotensin-converting enzyme-related	Acer	FBgn0016122	-4.56348	-2.19014	4.15687	0.000133042	0.0188892
CG43799	-	CG43799	FBgn0264343	-4.80353	-2.2641	5.41914	2.56565e-08	4.76343e-05
CG10472	-	CG10472	FBgn0035670	-4.93637	-2.30345	3.9437	0.0021425	0.102099
CG31034	Jonah 99Cii	Jon99Cii	FBgn0003356	-4.94575	-2.30619	2.7184	7.38893e-07	0.000399899
CG13095	beta-site APP-cleaving enzyme	Bace	FBgn0032049	-5.30944	-2.40856	4.80886	0.0316752	0.491809
CG12374	-	CG12374	FBgn0033774	-5.37284	-2.42569	4.83607	0.0347617	0.510896
CG18180	-	CG18180	FBgn0036024	-5.4645	-2.45009	4.14368	3.97403e-05	0.00854309
CG31198	-	CG31198	FBgn0051198	-5.61436	-2.48912	3.36222	0.00974363	0.268089
CG10939	-	CG10939	FBgn0010620	-5.63513	-2.49445	2.97726	5.69788e-07	0.000366805
CG5999	UDP-glycosyltransferase family 37 member A3	Ugt37A3	FBgn0038083	-6.20139	-2.63259	3.52824	0.00227887	0.10583
CG6283	-	CG6283	FBgn0039474	-6.31487	-2.65875	3.0333	0.00178903	0.0909763
CG3344	highroad	hiro	FBgn0035154	-6.60239	-2.72299	2.72189	5.80924e-07	0.000366805
CR18228	-	CR18228	FBgn0037560	-8.06607	-3.01187	3.42037	0.000189236	0.0227594
CG31362	Jonah 99Ciii	Jon99Ciii	FBgn0003357	-8.31658	-3.05599	3.10744	5.14258e-09	3.89653e-05
CG6457	yippee interacting protein 7	yip7	FBgn0040060	-8.57005	-3.0993	5.10704	0.0019434	0.0962429
CG7118	Jonah 66Ci	Jon66Ci	FBgn0035886	-9.83667	-3.29817	2.80036	0.000160235	0.0209328
CG17633	-	CG17633	FBgn0032144	-12.2227	-3.61149	4.06096	2.06762e-05	0.00559512
CG31343	-	CG31343	FBgn0051343	-12.4976	-3.64358	2.52321	0.00295783	0.12382
CG5932	magro	mag	FBgn0036996	-14.8475	-3.89215	3.58213	3.77201e-08	4.76343e-05
CG9468	Lysosomal alpha-mannosidase VI	LManVI	FBgn0032069	-16.4294	-4.0382	3.23526	0.0021827	0.10274
CG6277	-	CG6277	FBgn0039475	-22.9836	-4.52253	2.85621	8.02173e-05	0.0135068
